# Variation in inbreeding depression within and among *Caenorhabditis* species

**DOI:** 10.1101/2025.06.04.657873

**Authors:** Matthew V. Rockman, Max R. Bernstein, Derin Çağlar, M. Victoria Cattani, Audrey S. Chang, Taniya Kaur, Luke M. Noble, Annalise B. Paaby

**Author notes:** Author for correspondence Matthew Rockman, Department of Biology, New York University, 100 Washington Square East, New York, NY 10003.

## Abstract

Outbreeding populations harbor large numbers of recessive deleterious alleles that reduce the fitness of inbred individuals, and this inbreeding depression potentially shapes the evolution of mating systems, acting as a counterweight to the inherent selective advantage of self-fertilization. The population biological factors that influence inbreeding depression are numerous and often difficult to disentangle. We investigated the utility of obligately-outcrossing (gonochoristic) *Caenorhabditis* nematodes as models for inbreeding depression. By systematically inbreeding lines from ten populations and tracking line extinction, we found that inbreeding depression is universal but highly variable among species and populations. Inbreeding depression was detected across the life cycle, from mating to embryo production to embryonic viability and larval growth, and reciprocal crosses implicated female-biased effects. In most cases, the surviving inbred lines have dramatically reduced fitness, but the variance among inbred lines is substantial and compatible with the idea that inbreeding depression need not be an obstacle to the evolution of selfing in these worms. Populations of some species, including *Caenorhabditis becei*, exhibited modest inbreeding depression and could be tractable laboratory models for gonochoristic *Caenorhabditis*.
