## Supplementary material for "Variation in inbreeding depression within and among *Caenorhabditis* species": TableS3.RelativeFitnessData.csv

Strain	Plate	Species	Include	1F	1M	2F	2M	3F	3M	4F	4M	5F	5M	6F	6M	7F	7M	8F	8M	NOTES
QG1870	1	C. remanei	1	0	0	0	0	0	0	0	0	1	0	NA	NA	NA	NA	NA	NA	Lva, bagging, DOP
QG702	2	C. panamensis	1	21	11	46	30	41	44	44	58	32	25	1	0	0	0	0	0
QG123	3	C. kamaaina	1	15	12	50	38	44	57	24	19	0	0	0	0	NA	NA	NA	NA
QG1819	4	C. panamensis	1	11	2	27	15	22	13	22	23	11	10	4	1	1	0	0	0	P4Emb
QG704	5	C. becei	1	17	10	42	32	63	43	47	62	16	20	1	1	0	0	0	0
QG1971	6	C. becei	1	7	4	16	11	14	15	3	5	0	1	0	1	0	1	0	0	P4Emb
QG549	7	C. rem OK	0	13	7	25	28	NA	NA	NA	NA	NA	NA	NA	NA	NA	NA	NA	NA	DOW
QG1910	8	C. kamaaina	1	4	3	10	4	7	9	1	1	0	0	0	0	NA	NA	NA	NA	P4Emb
EM464	9	C. remanei	1	11	7	23	21	29	31	18	19	0	2	0	0	0	1	0	0	P4Emb
QG1817	10	C. kamaaina	0	10	4	33	14	41	34	26	44	2	3	0	0	0	0	0	0
QG1816	11	C. kamaaina	1	5	7	33	19	22	37	15	18	0	0	0	0	0	0	NA	NA
QG1777	12	C. remanei	1	0	1	11	8	9	6	1	1	0	0	0	0	NA	NA	NA	NA
QG1818	13	C. rem OK	1	1	2	15	11	18	19	14	14	8	9	8	3	4	4	2	3	P4Emb
QG1808	14	C. becei	1	20	9	46	32	64	40	46	67	44	62	8	11	0	0	0	0
QG1873	15	C. rem OK	1	0	2	3	6	4	11	2	1	1	3	0	2	0	0	0	1	P4Emb
QG1962	16	C. rem OK	1	0	0	0	0	8	2	14	12	11	6	3	1	0	1	0	0	plugged, Emb
QG1901	17	C. becei	1	13	6	36	27	51	43	39	54	6	21	0	0	1	0	0	0
QG1984	18	C. panamensis	0	0	0	0	0	0	0	0	0	0	0	0	0	NA	NA	NA	NA	no plug; was able to mate 12/24
QG1892	19	C. panamensis	1	2	0	9	8	8	6	7	1	0	1	1	1	0	0	0	0	P4Emb
QG1956	20	C. remanei	1	0	0	1	1	1	2	1	1	0	0	0	0	0	0	0	0	Emb, P4Emb
QG1808	21	C. becei	1	22	12	49	26	57	51	42	61	30	36	0	1	0	0	0	0
QG1818	22	C. rem OK	1	6	3	20	15	16	27	17	16	8	1	2	3	0	0	0	0
QG1870	23	C. remanei	1	0	0	2	2	1	0	0	0	1	0	0	0	0	0	0	0	P4Emb
QG1971	24	C. becei	1	8	5	35	21	42	46	9	18	0	0	0	0	0	0	NA	NA
QG1901	25	C. becei	1	16	11	38	24	57	47	30	49	4	6	0	0	0	0	NA	NA
QG1910	26	C. kamaaina	1	2	2	7	3	16	19	22	18	1	1	0	0	0	0	NA	NA	P4Emb; messed up worms
QG704	27	C. becei	1	8	8	43	26	65	38	57	51	36	52	9	4	1	0	0	0
QG123	28	C. kamaaina	1	14	18	37	33	10	12	0	0	0	0	0	0	NA	NA	NA	NA
QG1984	29	C. panamensis	1	1	0	0	1	0	0	0	0	2	5	0	1	0	0	0	0	Emb, P4Emb
QG1777	30	C. remanei	1	0	0	3	1	2	0	1	0	0	0	0	0	NA	NA	NA	NA
QG1819	31	C. panamensis	1	14	7	33	21	43	33	40	39	42	38	15	26	2	2	0	1	P4Emb
QG1816	32	C. kamaaina	1	7	4	24	20	22	28	3	7	1	1	0	0	0	0	NA	NA	P4Emb
QG1962	33	C. rem OK	1	4	2	23	2	23	11	18	29	22	24	7	14	5	8	8	12	had no progeny on plate 9
QG1892	34	C. panamensis	1	0	0	0	0	3	1	3	1	1	2	2	1	0	0	0	1	Lva, plug, P4Emb
QG549	35	C. rem OK	1	11	4	30	14	26	34	41	35	33	35	5	6	1	0	0	0
QG1817	36	C. kamaaina	0	20	8	34	31	58	39	37	63	16	25	1	0	0	0	0	0
QG1956	37	C. remanei	1	0	0	0	0	0	0	0	0	0	0	0	0	0	0	0	0	no plug? But Emb, P4Emb
EM464	38	C. remanei	1	10	6	19	24	28	26	28	30	25	26	3	2	0	0	0	1	P4Emb
QG1873	39	C. rem OK	1	1	0	1	1	4	4	1	2	1	4	0	2	0	0	0	1	P4Emb
QG702	40	C. panamensis	1	12	11	36	27	34	33	11	12	2	0	1	0	0	0	0	0
QG1892	41	C. panamensis	1	5	6	13	18	15	9	2	2	0	0	0	0	0	0	0	0	P4Emb
QG704	42	C. becei	1	20	12	44	29	46	55	36	44	7	5	1	0	0	0	NA	NA
QG1910	43	C. kamaaina	1	5	7	21	16	9	20	1	2	0	0	0	0	0	0	NA	NA	P4Emb; many small messed up worms
QG1817	44	C. kamaaina	0	18	7	39	25	53	36	14	26	0	0	0	0	0	0	NA	NA	P4Emb
QG1984	45	C. panamensis	1	0	0	0	0	0	0	0	0	0	0	0	0	NA	NA	NA	NA	Emb, P4Emb
QG1819	46	C. panamensis	1	16	14	30	23	34	32	30	26	4	1	0	0	0	0	NA	NA	P4Emb
QG1818	47	C. rem OK	1	0	0	6	4	12	4	10	7	3	4	1	1	0	3	0	0	plugged
QG702	48	C. panamensis	1	21	13	36	33	30	40	28	32	18	16	11	13	5	13	8	13	had no progeny on plate 9
QG123	49	C. kamaaina	1	8	15	29	23	32	31	27	41	14	15	0	0	0	0	NA	NA
QG1777	50	C. remanei	0	0	0	0	0	0	0	0	0	0	0	0	0	NA	NA	NA	NA	unclear mating status; was able to mate 12/24
QG549	51	C. rem OK	1	10	7	31	23	29	36	28	22	7	17	0	0	0	0	NA	NA	P4Emb
QG1971	52	C. becei	1	4	1	18	8	10	15	3	5	0	0	0	0	NA	NA	NA	NA
QG1956	53	C. remanei	1	0	1	1	1	0	3	0	0	0	0	0	0	0	0	NA	NA	P4Emb
QG1816	54	C. kamaaina	1	8	8	26	23	18	27	12	13	7	9	1	3	0	0	0	0	P4Emb
EM464	55	C. remanei	1	4	0	14	15	6	8	0	0	0	1	0	0	0	0	NA	NA
QG1873	56	C. rem OK	1	2	2	4	2	3	4	1	1	3	3	2	4	2	1	0	1	P4Emb
QG1808	57	C. becei	1	24	6	51	22	48	52	36	51	34	39	0	0	0	0	0	0
QG1870	58	C. remanei	1	0	0	0	0	0	0	0	0	0	0	0	0	NA	NA	NA	NA	Lva
QG1962	59	C. rem OK	1	8	5	25	11	24	30	1	2	0	0	1	0	0	0	0	0
QG1901	60	C. becei	1	17	9	36	30	43	49	11	20	1	2	1	0	0	0	0	0
QG1901	61	C. becei	1	13	11	35	29	43	48	9	8	0	0	1	0	NA	NA	NA	NA
QG1956	62	C. remanei	1	0	0	0	2	3	0	0	0	0	1	2	1	0	1	0	1	P4Emb
QG702	63	C. panamensis	1	10	15	35	28	41	38	50	49	32	26	0	0	0	0	0	0
QG1808	64	C. becei	1	22	17	56	27	57	44	37	72	21	31	0	0	1	0	0	0
QG1817	65	C. kamaaina	0	19	7	33	25	56	40	41	50	15	30	0	0	0	0	NA	NA
QG1892	66	C. panamensis	1	3	8	9	10	3	0	0	1	0	0	0	0	NA	NA	NA	NA
QG549	67	C. rem OK	1	10	9	27	30	36	28	12	15	0	0	0	1	NA	NA	NA	NA
QG1819	68	C. panamensis	1	19	5	30	22	36	40	35	29	17	22	1	1	0	1	1	1
QG1910	69	C. kamaaina	1	8	1	0	0	1	0	0	0	0	0	0	0	0	0	NA	NA	Emb
QG123	70	C. kamaaina	1	11	4	27	35	44	45	5	3	0	0	0	0	NA	NA	NA	NA	P4Emb
QG1873	71	C. rem OK	1	2	1	12	7	1	7	1	0	0	0	0	0	NA	NA	NA	NA
QG704	72	C. becei	1	22	13	42	32	62	40	45	53	30	46	6	9	0	0	1	0
QG1777	73	C. remanei	1	4	6	9	10	16	5	14	6	6	1	1	3	1	0	1	0
QG1818	74	C. rem OK	1	1	3	17	14	20	23	24	16	29	18	11	12	7	7	6	8	P4Emb; had no progeny on plate 9
QG1962	75	C. rem OK	1	4	0	24	2	15	12	22	26	7	12	1	2	0	1	0	0	P4Emb
QG1971	76	C. becei	1	8	6	35	22	23	31	0	1	0	0	0	0	NA	NA	NA	NA
QG1984	77	C. panamensis	1	1	0	1	1	1	0	2	1	NA	NA	NA	NA	NA	NA	NA	NA	Bagged
QG1870	78	C. remanei	1	0	0	0	1	0	1	0	0	0	0	0	0	0	0	1	0	Emb, P4Emb
EM464	79	C. remanei	1	6	13	20	21	25	19	18	9	14	14	7	7	2	0	0	1	P4Emb
QG1816	80	C. kamaaina	1	10	10	35	25	33	44	27	22	0	1	0	0	NA	NA	NA	NA
QG1910	81	C. kamaaina	1	0	0	0	1	11	1	4	3	0	0	0	0	0	0	NA	NA	P4Emb
QG549	82	C. rem OK	1	14	5	28	21	33	28	33	35	29	36	9	13	0	2	0	0
QG1817	83	C. kamaaina	0	12	5	25	18	39	22	36	35	19	29	0	0	0	0	NA	NA	Noted small and deformed on several plates
QG1870	84	C. remanei	0	0	0	0	2	NA	NA	NA	NA	NA	NA	NA	NA	NA	NA	NA	NA	DOW
QG1901	85	C. becei	1	17	14	43	22	57	39	53	44	30	59	3	1	1	0	0	0
QG1984	86	C. panamensis	1	0	0	1	0	0	1	0	0	0	0	1	0	0	0	0	0	Emb, P4Emb
EM464	87	C. remanei	1	15	8	24	15	23	13	4	1	1	0	1	0	0	0	0	0
QG1956	88	C. remanei	0	0	0	0	0	0	0	0	0	0	0	0	0	0	0	NA	NA	was able to mate 12/24
QG702	89	C. panamensis	1	25	22	42	42	42	45	32	35	3	4	0	1	0	0	0	0
QG1777	90	C. remanei	1	0	7	14	11	11	8	1	0	0	0	0	1	0	0	NA	NA
QG1816	91	C. kamaaina	1	11	3	30	8	40	11	10	11	0	0	0	0	0	0	NA	NA	P4Emb
QG1819	92	C. panamensis	1	15	6	27	23	29	22	45	17	34	31	28	24	2	4	1	0	P4Emb
QG1962	93	C. rem OK	1	6	2	29	2	18	23	19	23	10	5	0	1	0	0	0	1
QG704	94	C. becei	1	26	6	42	27	56	49	19	47	0	1	0	0	0	0	NA	NA
QG1873	95	C. rem OK	1	5	2	21	17	15	23	9	15	2	9	1	1	0	0	0	0	P4Emb
QG1808	96	C. becei	1	21	8	51	28	79	33	44	59	34	67	24	20	3	0	0	0
QG1892	97	C. panamensis	1	2	0	13	7	0	2	0	0	0	0	0	0	0	0	0	0
QG1971	98	C. becei	1	22	9	39	30	37	50	9	15	0	1	0	0	0	0	NA	NA
QG123	99	C. kamaaina	1	22	14	47	26	38	28	32	48	34	30	0	0	0	0	NA	NA
QG1818	100	C. rem OK	1	4	6	16	13	18	9	12	12	6	4	1	0	0	0	0	0
QG549	101	C. rem OK	1	12	2	38	25	27	44	30	17	1	0	0	0	0	0	NA	NA
QG702	102	C. panamensis	1	13	13	33	36	49	44	40	48	40	42	20	21	6	3	2	3
QG1819	103	C. panamensis	1	1	3	18	8	9	16	7	7	0	2	0	0	0	0	0	0	P4Emb
QG1808	104	C. becei	1	21	15	51	27	52	41	35	52	22	42	3	5	2	0	0	0
QG704	105	C. becei	1	19	10	39	32	48	52	30	41	4	5	0	0	0	0	NA	NA
QG1984	106	C. panamensis	1	2	0	0	1	0	0	0	0	0	0	0	0	0	0	NA	NA	P4Emb
QG1816	107	C. kamaaina	1	0	0	7	8	14	14	9	7	1	0	0	0	0	0	NA	NA	plugged
EM464	108	C. remanei	1	19	9	29	21	32	32	39	30	12	13	0	0	0	1	0	0
QG1971	109	C. becei	1	12	7	33	22	54	31	23	54	0	1	0	0	0	0	NA	NA
QG1956	110	C. remanei	1	0	0	0	1	0	0	0	0	0	0	0	0	NA	NA	NA	NA	P4Emb
QG1962	111	C. rem OK	1	6	1	29	12	30	29	20	29	17	27	11	9	5	4	3	4
QG1777	112	C. remanei	1	3	2	0	1	0	0	0	0	0	0	0	0	NA	NA	NA	NA
QG1892	113	C. panamensis	0	0	0	0	0	0	0	0	0	0	0	0	0	NA	NA	NA	NA	plugged; was able to mate and produce embryos 12/24
QG1870	114	C. remanei	1	0	0	0	0	1	1	0	1	0	0	0	0	0	0	0	0	plugged, Emb, P4Emb
QG1901	115	C. becei	1	19	15	32	35	40	38	12	11	0	1	0	0	0	0	NA	NA
QG123	116	C. kamaaina	0	0	0	0	0	0	0	0	0	0	0	0	0	NA	NA	NA	NA	plugged; no remating data
QG1818	117	C. rem OK	1	14	5	21	20	22	25	24	24	26	24	16	12	3	7	8	12	had no progeny on plate 9
QG1873	118	C. rem OK	1	0	0	2	0	3	3	1	2	3	0	0	0	0	0	0	0	plugged, P4Emb
QG1910	119	C. kamaaina	1	3	5	12	12	2	4	0	0	0	0	0	0	NA	NA	NA	NA
QG1817	120	C. kamaaina	0	18	9	41	23	59	40	34	66	5	11	0	0	0	0	0	0
