## Supplementary material for "Variation in inbreeding depression within and among *Caenorhabditis* species": TableS4.ScannerFitnessData.csv

treatment	sd_hours_to_starve	rep	scanner	pos
QG1819 self	84.91666667	1	5	4
QG1819 self	86.08333333	2	5	9
QG1819 self	85.86666667	3	6	3
QG1819 self	90.01666667	9	7	7
QG1819 self	94.86666667	6	7	3
QG1819 self	79.95	7	7	5
QG1819 self	81.08333333	10	8	9
QG1819 self	94.8	4	7	1
QG1819 self	79.98333333	8	7	6
QG1819 self	89.8	5	7	1
QG1819_m_QG1892_f cross	97.86666667	3	5	3
QG1819_m_QG1892_f cross	109.0166667	6	6	7
QG1819_m_QG1892_f cross	125.0833333	8	7	9
QG1819_m_QG1892_f cross	99.95	5	6	5
QG1819_m_QG1892_f cross	107.9833333	7	7	6
QG1819_m_QG1892_f cross	129.8333333	2	5	2
QG1819_m_QG1892_f cross	104.8333333	9	8	2
QG1819_m_QG1892_f cross	99.08333333	10	8	9
QG1819_m_QG1892_f cross	115.8	1	5	1
QG1819_m_QG1892_f cross	103.8666667	4	6	3
QG1819_m_QG1892_f F1	87.86666667	4	7	3
QG1819_m_QG1892_f F1	83.95	5	7	5
QG1819_m_QG1892_f F1	88.05	7	7	8
QG1819_m_QG1892_f F1	79.8	1	5	1
QG1819_m_QG1892_f F1	90.8	2	6	1
QG1819_m_QG1892_f F1	80.08333333	3	6	9
QG1819_m_QG1892_f F1	86.05	8	7	8
QG1819_m_QG1892_f F1	84.86666667	9	8	3
QG1819_m_QG1892_f F1	88.01666667	6	7	7
QG1819_m_QG1892_f F1	93.01666667	10	8	7
QG1892 self	153.8333333	6	6	2
QG1892 self	172.05	10	8	8
QG1892 self	123.8666667	1	5	3
QG1892 self	121.9833333	3	5	6
QG1892 self	160.8	5	6	1
QG1892 self	168.9166667	8	7	4
QG1892 self	171.8333333	9	8	2
QG1892 self	131.95	2	5	5
QG1892 self	135.0833333	4	5	9
QG1892 self	152.95	7	6	5
QG1892_m_QG1819_f cross	76.98333333	3	5	6
QG1892_m_QG1819_f cross	79.95	9	8	5
QG1892_m_QG1819_f cross	80.06666667	6	6	8
QG1892_m_QG1819_f cross	77.01666667	8	7	7
QG1892_m_QG1819_f cross	82.8	1	5	1
QG1892_m_QG1819_f cross	81.91666667	2	5	4
QG1892_m_QG1819_f cross	81.05	4	5	8
QG1892_m_QG1819_f cross	79.91666667	5	6	4
QG1892_m_QG1819_f cross	79.08333333	7	6	9
QG1892_m_QG1819_f cross	79.08333333	10	8	9
QG1892_m_QG1819_f F1	82.95	2	5	5
QG1892_m_QG1819_f F1	85.01666667	3	5	7
QG1892_m_QG1819_f F1	84.86666667	5	6	3
QG1892_m_QG1819_f F1	82.8	7	7	1
QG1892_m_QG1819_f F1	81.91666667	10	8	4
QG1892_m_QG1819_f F1	81.06666667	6	6	8
QG1892_m_QG1819_f F1	82.08333333	9	7	9
QG1892_m_QG1819_f F1	84.86666667	1	5	3
QG1892_m_QG1819_f F1	84.86666667	8	7	3
